# A sensitive period in the neural phenotype of language in blind individuals

**DOI:** 10.1101/592345

**Authors:** Rashi Pant, Shipra Kanjlia, Marina Bedny

## Abstract

In congenital blindness, “visual” cortices respond to linguistic information, and fronto-temporal language networks are less left-lateralized. Does this plasticity follow a sensitive period? We tested this by comparing the neural basis of sentence processing in two experiments with adult-onset blind (AB, *n*=16), congenitally blind (CB, *n*=22) and blindfolded sighted controls (*n*=18). In Experiment 1, participants made semantic judgments for spoken sentences and solved math equations in a control condition. In Experiment 2, participants answered “who did what to whom” questions for grammatically complex (with syntactic movement) and grammatically simpler sentences. In a control condition, participants performed a memory task with lists of non-words. In both experiments, visual cortices of CB and AB but not sighted participants responded more to sentences than control conditions, but the effect was much larger in the CB group. Crucially, only the “visual” cortex of CB participants responded to grammatical complexity. Unlike the CB group, the AB group showed no reduction in left-lateralization of fronto-temporal language network relative to the sighted. These results suggest that blindness during development modifies the neural basis of language, and this effect follows a sensitive period.
