## Supplementary material for "A sensitive period in the neural phenotype of language in blind individuals": Table S1

### Sheet: PeakTable_20mm
HEMISPHERE	REGION	X	Y	Z	t	SIZE (MM SQ)	P-VALUE (CLUSTER CORRECTED)
SIGHTED
Left	Lateral aspect of the superior temporal gyrus	-52	9	-20	15.74	2452.26	<0.001
	Superior temporal sulcus	-56	-15	-8	14.96
	Triangular part of the inferior frontal gyrus	-55	25	10	9.79	1187.51	0.002
	Orbital part of the inferior frontal gyrus	-46	30	-15	8.47
	Precuneus	-6	-58	35	7.85	1083.06	0.002
	Posterior-ventral part of the cingulate gyrus	-5	-55	11	7.14
	Medial occipito-temporal sulcus	-32	-37	-14	10.85	981.77	0.003
	Superior frontal gyrus	-5	51	39	11.66	883.86	0.003
	Superior frontal gyrus	-8	14	66	7.66
	Superior temporal sulcus	-41	-63	20	6.24	684.71	0.007
	Middle frontal gyrus	-41	5	50	6.56	342.99	0.045
Right	Lateral aspect of the superior temporal gyrus	50	15	-22	10.37	1454.95	<0.001
	Parahippocampal part of the medial occipito-temporal gyrus	26	-32	-20	9.65	667.29	0.011
	Posterior-ventral part of the cingulate gyrus	4	-55	13	7.19	653.68	0.012
ADULT-ONSET BLIND
Left	Parahippocampal part of the medial occipito-temporal gyrus	-26	-35	-19	8.51	5561.25	<0.001
	Precuneus	-4	-57	10	8.34
	Lateral occipito-temporal gyrus/fusiform gyrus	-27	-40	-22	7.86
	Lingual gyrus	-8	-85	-8	7.55
	Occipital pole	-20	-100	3	6.87
	Middle occipital gyrus	-40	-86	1	6.4
	Cuneus	-3	-80	14	6.11
	Lingual gyrus	-9	-61	1	5.32
	Superior temporal sulcus	-51	-17	-16	8.93	3286.77	0.001
	Lateral aspect of the superior temporal gyrus	-46	15	-28	8.78
	Superior temporal sulcus	-52	-47	2	6.81
	Superior temporal sulcus	-43	-68	18	6.78
Right	Middle occipital gyrus	27	-95	11	8.67	3202.29	0.001
	Calcarine sulcus	19	-72	7	7.91
	Calcarine sulcus	12	-52	5	7.32
	Superior temporal sulcus	56	-15	-17	8.14	1466.49	0.009
	Temporal pole	28	13	-35	5.31
	Parahippocampal part of the medial occipito-temporal gyrus	29	-30	-21	7.02	1058.23	0.019
	Anterior transverse collateral sulcus	43	-14	-30	5.42
	Opercular part of the inferior frontal gyrus	-50	22	19	9.79	1250.3	0.007
CONGENITALLY BLIND
Left	Inferior occipital gyrus and sulcus	-45	-74	-8	6.06	3747.45	<0.001
	Lingual gyrus	-3	-79	0	6.02
	Medial occipito-temporal sulcus	-32	-38	-19	5.83
	Medial occipito-temporal sulcus	-27	-74	-6	5.02
	Superior temporal sulcus	-50	-16	-14	9	1520.23	0.001
	Superior frontal gyrus	-13	33	51	6.84	872.98	0.009
	Superior frontal gyrus	-6	55	32	6.49
	Superior temporal sulcus	-41	-63	21	7.59	833.07	0.011
	Angular gyrus	-56	-55	20	6.84
	Subparietal sulcus	-9	-56	35	5.8	689.51	0.019
	Orbital part of the inferior frontal gyrus	-49	34	-8	6.6	632.8	0.021
	Triangular part of the inferior frontal gyrus	-55	24	12	6.19
	Superior occipital gyrus	-18	-99	17	5.24	528.58	0.028
Right	Temporal pole	49	7	-27	11.72	3287.55	0.001
	Superior temporal sulcus	49	-12	-16	10.08
	Superior temporal sulcus	51	-59	17	7.18
	Lingual gyrus	11	-83	-12	6.16	1720.28	0.002
	Anterior transverse collateral sulcus	41	-22	-23	5.43	1472.29	0.004
	Lateral occipito-temporal sulcus	41	-60	-12	4.68
	Orbital gyri	42	34	-14	6.77	693.25	0.022
	Superior frontal gyrus	10	62	25	7.03	611.92	0.026
ADULT-ONSET BLIND > SIGHTED
Left	Middle occipital gyrus	-41	-86	2	5.28	921.22	0.004
	Occipital pole	-19	-100	4	5.18
	Inferior occipital gyrus and sulcus	-40	-76	-16	4.83
CONGENITALLY BLIND > SIGHTED
Left	Inferior occipital gyrus and sulcus	-45	-72	-8	5.33	2310.04	<0.001
	Lingual gyrus	-4	-79	-1	4.88
	Medial occipito-temporal sulcus	-27	-74	-6	4.8
	Lateral occipito-temporal gyrus/fusiform gyrus	-32	-53	-18	4.52
	Superior occipital sulcus and transverse occipital sulcus	-29	-87	14	4.64	511.89	0.015
Right	Lingual gyrus	20	-63	-9	5.16	928.97	0.004
	Lingual gyrus	11	-83	-12	5.01
	Middle temporal gyrus	55	-58	7	4.96	437.34	0.023
